# Differentiation between Descending Thoracic Aortic Diseases using Machine Learning and Plasma Proteomic Signatures

**DOI:** 10.1101/2023.04.26.538468

**Authors:** Amanda Momenzadeh, Simion Kreimer, Dongchuan Guo, Matthew Ayres, Daniel Berman, Kuang-Yuh Chyu, Prediman K Shah, Dianna Milewicz, Ali Azizzadeh, Jesse G. Meyer, Sarah Parker

## Abstract

**Background:** Descending thoracic aortic aneurysms and dissections can go undetected until severe and catastrophic, and few clinical indices exist to screen for aneurysms or predict risk of dissection.

**Methods:** This study generated a plasma proteomic dataset from 75 patients with descending type B dissection (Type B) and 62 patients with descending thoracic aortic aneurysm (DTAA). Standard statistical approaches were compared to supervised machine learning (ML) algorithms to distinguish Type B from DTAA cases. Quantitatively similar proteins were clustered based on linkage distance from hierarchical clustering and ML models were trained with uncorrelated protein lists across various linkage distances with hyperparameter optimization using 5-fold cross validation. Permutation importance (PI) was used for ranking the most important predictor proteins of ML classification between disease states and the proteins among the top 10 PI protein groups were submitted for pathway analysis.

**Results:** Of the 1,549 peptides and 198 proteins used in this study, no peptides and only one protein, hemopexin (HPX), were significantly different at an adjusted p-value <0.01 between Type B and DTAA cases. The highest performing model on the training set (Support Vector Classifier) and its corresponding linkage distance (0.5) were used for evaluation of the test set, yielding a precision-recall area under the curve of 0.7 to classify between Type B from DTAA cases. The five proteins with the highest PI scores were immunoglobulin heavy variable 6-1 (IGHV6-1), lecithin-cholesterol acyltransferase (LCAT), coagulation factor 12 (F12), HPX, and immunoglobulin heavy variable 4-4 (IGHV4-4). All proteins from the top 10 most important correlated groups generated the following significantly enriched pathways in the plasma of Type B versus DTAA patients: complement activation, humoral immune response, and blood coagulation.

**Conclusions:** We conclude that ML may be useful in differentiating the plasma proteome of highly similar disease states that would otherwise not be distinguishable using statistics, and, in such cases, ML may enable prioritizing important proteins for model prediction.
