## supplemental table 1 for "Differentiation between Descending Thoracic Aortic Diseases using Machine Learning and Plasma Proteomic Signatures"

### Sheet: Sheet1
Ordered Cluster Number	Representative Cluster Protein	Gene Name	Protein Group (Uniprot)	Protein Name	Mean Decrease in Accuracy
1	A0A0B4J1U7	IGHV6-1	A0A0B4J1U7	HV601_HUMAN	0.0571429
2	P04180	LCAT	P04180	LCAT_HUMAN	0.0571429
2	P04180	HRG	P04196	HRG_HUMAN	0.0571429
2	P04180	HGFAC	Q04756	HGFA_HUMAN	0.0571429
2	P04180	PGLYRP2	Q96PD5	PGRP2_HUMAN	0.0571429
3	P00748	F12	P00748	FA12_HUMAN	0.05
4	P02790	HPX	P02790	HEMO_HUMAN	0.0321429
5	A0A075B6R2	IGHV4-4	A0A075B6R2	HV404_HUMAN	0.0285714
5	A0A075B6R2	IGHV1-45	A0A0A0MS14	HV145_HUMAN	0.0285714
5	A0A075B6R2	IGHV1-24	A0A0C4DH33	HV124_HUMAN	0.0285714
5	A0A075B6R2	IGHV5-51	A0A0C4DH38	HV551_HUMAN	0.0285714
5	A0A075B6R2	IGLV1-40	P01703	LV140_HUMAN	0.0285714
6	A0A075B6I9	IGLV7-46	A0A075B6I9	LV746_HUMAN	0.025
7	P00488	F13A1	P00488	F13A_HUMAN	0.025
7	P00488	F13B	P05160	F13B_HUMAN	0.025
8	P01706	IGLV2-11	P01706	LV211_HUMAN	0.0214286
10	P01762	IGHV3-11	P01762	HV311_HUMAN	0.0178571
9	P01023	A2M	P01023	A2MG_HUMAN	0.0178571
9	P01023	FBLN1	P23142	FBLN1_HUMAN	0.0178571
13	P23083	IGHV1-2	P23083	HV102_HUMAN	0.0142857
12	O75882	ATRN	O75882	ATRN_HUMAN	0.0142857
11	O00187	MASP2	O00187	MASP2_HUMAN	0.0142857
14	A0A075B6H7	IGKV3-7	A0A075B6H7	KV37_HUMAN	0.0107143
14	A0A075B6H7		P0DOX4	IGE_HUMAN	0.0107143
14	A0A075B6H7		P0DOX7	IGK_HUMAN	0.0107143
16	P02671	FGA	P02671	FIBA_HUMAN	0.0107143
16	P02671	FGB	P02675	FIBB_HUMAN	0.0107143
16	P02671	FGG	P02679	FIBG_HUMAN	0.0107143
17	P19823	ITIH2	P19823	ITIH2_HUMAN	0.0107143
17	P19823	ITIH1	P19827	ITIH1_HUMAN	0.0107143
15	P60709	ACTB	P60709	ACTB_HUMAN	0.0107143
18	P13671	C6	P13671	CO6_HUMAN	0.0107143
22	P43652	AFM	P43652	AFAM_HUMAN	0.00357143
22	P43652	ITIH3	Q06033	ITIH3_HUMAN	0.00357143
20	P10909	CLU	P10909	CLUS_HUMAN	0.00357143
21	Q9Y6R7	FCGBP	Q9Y6R7	FCGBP_HUMAN	0.00357143
23	P35542	SAA4	P35542	SAA4_HUMAN	0.00357143
19	P04114	APOB	P04114	APOB_HUMAN	0.00357143
36	A0A0C4DH36	IGHV3-38	A0A0C4DH36	HV338_HUMAN	0
36	A0A0C4DH36	IGHG2	P01859	IGHG2_HUMAN	0
50	A0A075B6J6	IGLV3-22	A0A075B6J6	LV322_HUMAN	0
50	A0A075B6J6	IGKV1-27	A0A075B6S5	KV127_HUMAN	0
50	A0A075B6J6	IGKV3D-15	A0A087WSY6	KVD15_HUMAN	0
50	A0A075B6J6	IGKV3D-20	A0A0C4DH25	KVD20_HUMAN	0
50	A0A075B6J6	IGKV1-6	A0A0C4DH72	KV106_HUMAN	0
50	A0A075B6J6	IGKV1-5	P01602	KV105_HUMAN	0
50	A0A075B6J6	IGKV3-20	P01619	KV320_HUMAN	0
50	A0A075B6J6	IGKV3-11	P04433	KV311_HUMAN	0
65	A0A0A0MS15	IGHV3-49	A0A0A0MS15	HV349_HUMAN	0
65	A0A0A0MS15	IGHV3-73	A0A0B4J1V6	HV373_HUMAN	0
65	A0A0A0MS15	IGHV4-28	A0A0C4DH34	HV428_HUMAN	0
65	A0A0A0MS15		P0DOX3	IGD_HUMAN	0
57	A0A075B6Q5	IGHV3-64	A0A075B6Q5	HV364_HUMAN	0
57	A0A075B6Q5	IGHV1-18	A0A0C4DH31	HV118_HUMAN	0
62	P06396	GSN	P06396	GELS_HUMAN	0
62	P06396	LUM	P51884	LUM_HUMAN	0
40	P02647	APOA1	P02647	APOA1_HUMAN	0
40	P02647	CFHR4	Q92496	FHR4_HUMAN	0
67	P05090	APOD	P05090	APOD_HUMAN	0
32	O75896	TUSC2	O75896	TUSC2_HUMAN	0
32	O75896	HP	P00738	HPT_HUMAN	0
32	O75896	ALB	P02768	ALBU_HUMAN	0
32	O75896	TF	P02787	TRFE_HUMAN	0
39	P00736	C1R	P00736	C1R_HUMAN	0
39	P00736	C1S	P09871	C1S_HUMAN	0
59	P01009	SERPINA1	P01009	A1AT_HUMAN	0
59	P01009	SERPINA3	P01011	AACT_HUMAN	0
59	P01009	C9	P02748	CO9_HUMAN	0
59	P01009	LRG1	P02750	A2GL_HUMAN	0
59	P01009	ORM1	P02763	A1AG1_HUMAN	0
59	P01009	AHSG	P02765	FETUA_HUMAN	0
59	P01009	CFI	P05156	CFAI_HUMAN	0
59	P01009	LBP	P18428	LBP_HUMAN	0
59	P01009	ITIH4	Q14624	ITIH4_HUMAN	0
45	P01042	KNG1	P01042	KNG1_HUMAN	0
25	P03952	KLKB1	P03952	KLKB1_HUMAN	0
27	P43251	BTD	P43251	BTD_HUMAN	0
38	P02652	APOA2	P02652	APOA2_HUMAN	0
38	P02652	APOC1	P02654	APOC1_HUMAN	0
61	P07357	C8A	P07357	CO8A_HUMAN	0
61	P07357	C8B	P07358	CO8B_HUMAN	0
61	P07357	C8G	P07360	CO8G_HUMAN	0
52	P01008	SERPINC1	P01008	ANT3_HUMAN	0
30	P02760	AMBP	P02760	AMBP_HUMAN	0
30	P02760	AZGP1	P25311	ZA2G_HUMAN	0
47	P61626	LYZ	P61626	LYSC_HUMAN	0
34	P02745	C1QA	P02745	C1QA_HUMAN	0
34	P02745	C1QB	P02746	C1QB_HUMAN	0
34	P02745	C1QC	P02747	C1QC_HUMAN	0
60	P55058	PLTP	P55058	PLTP_HUMAN	0
54	P10643	C7	P10643	CO7_HUMAN	0
49	P35858	IGFALS	P35858	ALS_HUMAN	0
49	P35858	EFEMP1	Q12805	FBLN3_HUMAN	0
37	P00734	F2	P00734	THRB_HUMAN	0
41	P00739	HPR	P00739	HPTR_HUMAN	0
53	P12259	F5	P12259	FA5_HUMAN	0
46	P04004	VTN	P04004	VTNC_HUMAN	0
28	P00747	PLG	P00747	PLMN_HUMAN	0
24	Q14520	HABP2	Q14520	HABP2_HUMAN	0
56	P0C0L4	C4A	P0C0L4	CO4A_HUMAN	0
55	P0C0L5	C4B	P0C0L5	CO4B_HUMAN	0
42	P00740	F9	P00740	FA9_HUMAN	0
35	P02774	GC	P02774	VTDB_HUMAN	0
68	P04275	VWF	P04275	VWF_HUMAN	0
44	P48740	MASP1	P48740	MASP1_HUMAN	0
29	Q15582	TGFBI	Q15582	BGH3_HUMAN	0
31	Q9UGM5	FETUB	Q9UGM5	FETUB_HUMAN	0
64	P05543	SERPINA7	P05543	THBG_HUMAN	0
69	P04217	A1BG	P04217	A1BG_HUMAN	0
66	Q92954	PRG4	Q92954	PRG4_HUMAN	0
26	P01024	C3	P01024	CO3_HUMAN	0
58	P08603	CFH	P08603	CFAH_HUMAN	0
43	P00742	F10	P00742	FA10_HUMAN	0
51	P00751	CFB	P00751	CFAB_HUMAN	0
48	P07477	PRSS1	P07477	TRY1_HUMAN	0
33	P01031	C5	P01031	CO5_HUMAN	0
63	Q96IY4	CPB2	Q96IY4	CBPB2_HUMAN	0
74	P01709	IGLV2-8	P01709	LV208_HUMAN	-0.00357143
72	P01700	IGLV1-47	P01700	LV147_HUMAN	-0.00357143
72	P01700	IGLV3-27	P01718	LV327_HUMAN	-0.00357143
75	P01714	IGLV3-19	P01714	LV319_HUMAN	-0.00357143
78	P36955	SERPINF1	P36955	PEDF_HUMAN	-0.00357143
71	P00746	CFD	P00746	CFAD_HUMAN	-0.00357143
71	P00746	CST3	P01034	CYTC_HUMAN	-0.00357143
71	P00746	B2M	P61769	B2MG_HUMAN	-0.00357143
80	P22352	GPX3	P22352	GPX3_HUMAN	-0.00357143
81	P15169	CPN1	P15169	CBPN_HUMAN	-0.00357143
81	P15169	CPN2	P22792	CPN2_HUMAN	-0.00357143
70	P01019	AGT	P01019	ANGT_HUMAN	-0.00357143
79	P08185	SERPINA6	P08185	CBG_HUMAN	-0.00357143
73	P20742	PZP	P20742	PZP_HUMAN	-0.00357143
77	O75636	FCN3	O75636	FCN3_HUMAN	-0.00357143
76	P00450	CP	P00450	CERU_HUMAN	-0.00357143
83	Q08380	LGALS3BP	Q08380	LG3BP_HUMAN	-0.00714286
82	P05546	SERPIND1	P05546	HEP2_HUMAN	-0.00714286
84	P01876	IGHA1	P01876	IGHA1_HUMAN	-0.0107143
84	P01876	IGHA2	P01877	IGHA2_HUMAN	-0.0107143
87	P01834	IGKC	P01834	IGKC_HUMAN	-0.0107143
87	P01834	IGHG1	P01857	IGHG1_HUMAN	-0.0107143
87	P01834	IGHG3	P01860	IGHG3_HUMAN	-0.0107143
87	P01834	IGHG4	P01861	IGHG4_HUMAN	-0.0107143
85	P02753	RBP4	P02753	RET4_HUMAN	-0.0107143
85	P02753	APOA4	P06727	APOA4_HUMAN	-0.0107143
85	P02753	SELENOP	P49908	SEPP1_HUMAN	-0.0107143
88	P02749	APOH	P02749	APOH_HUMAN	-0.0107143
86	P02743	APCS	P02743	SAMP_HUMAN	-0.0107143
86	P02743	C4BPA	P04003	C4BPA_HUMAN	-0.0107143
86	P02743	PROS1	P07225	PROS_HUMAN	-0.0107143
86	P02743	C4BPB	P20851	C4BPB_HUMAN	-0.0107143
90	P05155	SERPING1	P05155	IC1_HUMAN	-0.0142857
90	P05155	CD14	P08571	CD14_HUMAN	-0.0142857
89	P19652	ORM2	P19652	A1AG2_HUMAN	-0.0142857
91	Q16610	ECM1	Q16610	ECM1_HUMAN	-0.0142857
91	Q16610	SERPINA10	Q9UK55	ZPI_HUMAN	-0.0142857
94	P05452	CLEC3B	P05452	TETN_HUMAN	-0.0178571
94	P05452	C2	P06681	CO2_HUMAN	-0.0178571
92	P02655	APOC2	P02655	APOC2_HUMAN	-0.0178571
92	P02655	APOC3	P02656	APOC3_HUMAN	-0.0178571
93	O95445	APOM	O95445	APOM_HUMAN	-0.0178571
93	O95445	PON1	P27169	PON1_HUMAN	-0.0178571
96	Q9NZP8	C1RL	Q9NZP8	C1RL_HUMAN	-0.0214286
95	P02751	FN1	P02751	FINC_HUMAN	-0.0214286
100	A0A0C4DH35	IGHV3-35	A0A0C4DH35	HV335_HUMAN	-0.025
100	A0A0C4DH35	IGHV3-64D	A0A0J9YX35	HV64D_HUMAN	-0.025
100	A0A0C4DH35	IGHV3-23	P01764	HV323_HUMAN	-0.025
100	A0A0C4DH35		P0DOX2	IGA2_HUMAN	-0.025
100	A0A0C4DH35		P0DOX5	IGG1_HUMAN	-0.025
99	P06276	BCHE	P06276	CHLE_HUMAN	-0.025
97	P20848	SERPINA2	P20848	A1ATR_HUMAN	-0.025
98	P02649	APOE	P02649	APOE_HUMAN	-0.025
101	P03951	F11	P03951	FA11_HUMAN	-0.0285714
102	A0A0B4J1V2	IGHV2-26	A0A0B4J1V2	HV226_HUMAN	-0.0321429
103	P02766	TTR	P02766	TTHY_HUMAN	-0.0321429
103	P02766	SERPINA5	P05154	IPSP_HUMAN	-0.0321429
103	P02766	SERPINA4	P29622	KAIN_HUMAN	-0.0321429
103	P02766	GPLD1	P80108	PHLD_HUMAN	-0.0321429
105	A0M8Q6	IGLC7	A0M8Q6	IGLC7_HUMAN	-0.0357143
105	A0M8Q6	IGLL5	B9A064	IGLL5_HUMAN	-0.0357143
105	A0M8Q6	IGLC3	P0DOY3	IGLC3_HUMAN	-0.0357143
105	A0M8Q6	IGLL1	P15814	IGLL1_HUMAN	-0.0357143
104	P04070	PROC	P04070	PROC_HUMAN	-0.0357143
106	A0A0B4J1V0	IGHV3-15	A0A0B4J1V0	HV315_HUMAN	-0.0392857
106	A0A0B4J1V0	IGHV3-74	A0A0B4J1X5	HV374_HUMAN	-0.0392857
106	A0A0B4J1V0	IGHV3-72	A0A0B4J1Y9	HV372_HUMAN	-0.0392857
106	A0A0B4J1V0	IGHV3-7	P01780	HV307_HUMAN	-0.0392857
107	P08697	SERPINF2	P08697	A2AP_HUMAN	-0.0392857
109	O43866	CD5L	O43866	CD5L_HUMAN	-0.0428571
109	O43866	JCHAIN	P01591	IGJ_HUMAN	-0.0428571
109	O43866	IGHM	P01871	IGHM_HUMAN	-0.0428571
109	O43866		P0DOX6	IGM_HUMAN	-0.0428571
108	P02042	HBD	P02042	HBD_HUMAN	-0.0428571
108	P02042	HBB	P68871	HBB_HUMAN	-0.0428571
108	P02042	HBA1	P69905	HBA_HUMAN	-0.0428571
110	A0A087WSZ0	IGKV1D-8	A0A087WSZ0	KVD08_HUMAN	-0.0464286
110	A0A087WSZ0	IGKV1-8	A0A0C4DH67	KV108_HUMAN	-0.0464286
110	A0A087WSZ0	IGKV1D-16	P01601	KVD16_HUMAN	-0.0464286
110	A0A087WSZ0	IGKV4-1	P06312	KV401_HUMAN	-0.0464286
111	P01599	IGKV1-17	P01599	KV117_HUMAN	-0.0464286
