## supplemental table 2 for "Differentiation between Descending Thoracic Aortic Diseases using Machine Learning and Plasma Proteomic Signatures"

### Sheet: Supp T2
Gene Name	Protein Group (Uniprot)	Mean Type B	Mean DTAA	Mean Type B - Mean DTAA	Log2(TypeB/DTAA)	negLog10(adj p val)	Adj p val
HPX	P02790	3.27576e+08	390354408	-6.27788e+07	-0.252957	2.09013	0.00812587
KNG1	P01042	5.66991e+07	6.17129e+07	-5.01382e+06	-0.122247	1.59228	0.0255696
CLU	P10909	4.82107e+07	5.33459e+07	-5.13514e+06	-0.146022	1.45535	0.0350472
HRG	P04196	2.71879e+07	3.26613e+07	-5.4734e+06	-0.264618	1.33913	0.0458003
LCAT	P04180	1.50573e+06	1.74702e+06	-241281	-0.214425	1.3302	0.0467516
APOA4	P06727	2.57432e+07	3.53155e+07	-9.57232e+06	-0.456111	1.3302	0.0467516
ITIH2	P19823	3.58829e+07	4.13111e+07	-5.42822e+06	-0.203234	1.31144	0.0488154
PGLYRP2	Q96PD5	6.91007e+06	8.1248e+06	-1.21473e+06	-0.233632	1.22401	0.0597021
F12	P00748	6.0509e+06	7.00182e+06	-950924	-0.210581	1.11746	0.0763027
SERPINA5	P05154	3.71945e+06	4.98256e+06	-1.26311e+06	-0.421799	1.11746	0.0763027
LBP	P18428	1.27277e+07	9.58639e+06	3.14134e+06	0.408915	1.05021	0.0890823
C6	P13671	7.6382e+06	6.93433e+06	703875	0.139477	0.90177	0.12538
SERPINA4	P29622	4.58437e+06	5.54025e+06	-955877	-0.273227	0.90177	0.12538
F13B	P05160	3.01757e+06	3.53458e+06	-517015	-0.228154	0.798547	0.159021
LUM	P51884	8.0702e+06	9.69305e+06	-1.62285e+06	-0.264346	0.798547	0.159021
IGHV1-2	P23083	5.21735e+06	6.62731e+06	-1.40996e+06	-0.345106	0.798547	0.159021
RBP4	P02753	2.3903e+07	2.82344e+07	-4.33135e+06	-0.240259	0.706016	0.196781
GPLD1	P80108	1.72728e+06	2.05238e+06	-325099	-0.248795	0.667454	0.215053
C1QC	P02747	2.12571e+07	2.29301e+07	-1.67302e+06	-0.109299	0.589435	0.257374
SELENOP	P49908	4.23923e+06	4.67149e+06	-432259	-0.14008	0.589435	0.257374
AHSG	P02765	6.28321e+07	7.17929e+07	-8.96074e+06	-0.192338	0.589435	0.257374
ACTB	P60709	7.23274e+06	9.50262e+06	-2.26988e+06	-0.393782	0.589435	0.257374
SERPINA10	Q9UK55	842950	734296	108655	0.199086	0.563991	0.272903
APOH	P02749	8.36438e+07	9.09525e+07	-7.30873e+06	-0.120855	0.563991	0.272903
ATRN	O75882	2.9802e+06	3.25045e+06	-270258	-0.125234	0.563991	0.272903
HGFAC	Q04756	1.26544e+06	1.38368e+06	-118238	-0.128869	0.563991	0.272903
SAA4	P35542	3.13453e+07	2.81584e+07	3.18696e+06	0.154687	0.514348	0.305951
ITIH1	P19827	2.8495e+07	3.0856e+07	-2.36102e+06	-0.114843	0.514348	0.305951
IGLV1-40	P01703	8.91507e+06	1.01714e+07	-1.25636e+06	-0.190205	0.514348	0.305951
HP	P00738	1545119822	1342591530	2.02528e+08	0.202698	0.421828	0.378593
SERPINA3	P01011	2.41071e+08	2.10388e+08	3.06822e+07	0.196401	0.420968	0.379343
CPN1	P15169	3.304e+06	2.98874e+06	315266	0.144679	0.420968	0.379343
AGT	P01019	2.33651e+07	2.11996e+07	2.16548e+06	0.140317	0.420968	0.379343
ITIH4	Q14624	6.36889e+07	5.92966e+07	4.39222e+06	0.103091	0.420968	0.379343
A1BG	P04217	4.98927e+07	5.22489e+07	-2.35622e+06	-0.0665726	0.420968	0.379343
KLKB1	P03952	7.51932e+06	8.04206e+06	-522741	-0.096963	0.420968	0.379343
AZGP1	P25311	3.83721e+07	4.2131e+07	-3.75889e+06	-0.134824	0.420968	0.379343
IGHV6-1	A0A0B4J1U7	3.14812e+07	3.55468e+07	-4.06565e+06	-0.175231	0.420391	0.379847
ITIH3	Q06033	1.15303e+07	9.86607e+06	1.66427e+06	0.224888	0.415241	0.384379
SERPINA1	P01009	7.23163e+08	6.52879e+08	7.02837e+07	0.147505	0.395288	0.40245
C1QB	P02746	1.33335e+07	1.42316e+07	-898030	-0.094035	0.350724	0.44594
F11	P03951	560296	608015	-47718.8	-0.117917	0.350724	0.44594
AFM	P43652	1.69763e+07	1.88385e+07	-1.86225e+06	-0.150166	0.309454	0.490395
C9	P02748	3.03299e+07	2.71505e+07	3.17936e+06	0.15976	0.29801	0.503489
APOA1	P02647	8.89359e+08	9.59324e+08	-6.99651e+07	-0.109252	0.29801	0.503489
APOC2	P02655	1.32401e+07	1.4771e+07	-1.53087e+06	-0.15785	0.29801	0.503489
TTR	P02766	8.05246e+07	9.16605e+07	-1.11359e+07	-0.18687	0.29801	0.503489
IGKV1-6	A0A0C4DH72	5.57333e+06	6.52039e+06	-947067	-0.22642	0.29801	0.503489
F13A1	P00488	1.07571e+06	1.27358e+06	-197874	-0.243604	0.29801	0.503489
LRG1	P02750	3.35543e+07	2.9337e+07	4.21727e+06	0.193775	0.290024	0.512833
CFB	P00751	4.51409e+07	4.21984e+07	2.94247e+06	0.0972458	0.290024	0.512833
VTN	P04004	6.12836e+07	5.79019e+07	3.38173e+06	0.0818911	0.290024	0.512833
SERPINF1	P36955	5.20441e+06	5.50175e+06	-297348	-0.0801581	0.287319	0.516038
FGB	P02675	9.84751e+08	8.77067e+08	1.07684e+08	0.167072	0.273205	0.533083
CFD	P00746	2.03118e+06	2.03871e+06	-7529.01	-0.00533777	0.264102	0.544375
A2M	P01023	3.39818e+08	3.7492e+08	-3.51013e+07	-0.141818	0.25716	0.553146
APOC3	P02656	5.92914e+07	6.56557e+07	-6.36422e+06	-0.147095	0.254521	0.556517
CFH	P08603	5.63336e+07	5.79621e+07	-1.6285e+06	-0.0411141	0.249418	0.563095
C1QA	P02745	1.18785e+07	1.24602e+07	-581723	-0.0689771	0.249418	0.563095
AMBP	P02760	5.21258e+07	5.42645e+07	-2.13872e+06	-0.0580116	0.2422	0.572532
BTD	P43251	1.63245e+06	1.73902e+06	-106565	-0.0912314	0.2422	0.572532
CFI	P05156	1.1203e+07	1.07451e+07	457825	0.0601964	0.212049	0.613692
GPX3	P22352	7.26225e+06	6.83531e+06	426935	0.0874089	0.206869	0.621057
TUSC2	O75896	1.03095e+08	1.08786e+08	-5.69098e+06	-0.077518	0.206869	0.621057
TGFBI	Q15582	1.26065e+06	1.17576e+06	84888.4	0.100572	0.203075	0.626506
FGA	P02671	8.16687e+08	738507037	7.81797e+07	0.145171	0.196767	0.635672
FGG	P02679	6.08342e+08	551125140	5.72166e+07	0.142502	0.196767	0.635672
ALB	P02768	7890732239	8221836381	-3.31104e+08	-0.0593015	0.196767	0.635672
TF	P02787	5.25149e+08	5.53082e+08	-2.79327e+07	-0.0747658	0.196767	0.635672
GSN	P06396	1.18048e+07	1.25655e+07	-760747	-0.0901001	0.196767	0.635672
IGHV5-51	A0A0C4DH38	1.23232e+07	1.32407e+07	-917479	-0.1036	0.164575	0.684581
EFEMP1	Q12805	1.18524e+06	1.28125e+06	-96005.8	-0.112368	0.164575	0.684581
CPN2	P22792	6.65851e+06	6.34198e+06	316536	0.0702674	0.162216	0.68831
CST3	P01034	3.45377e+06	3.50901e+06	-55240.7	-0.0228924	0.160821	0.690525
APOM	O95445	1.31054e+07	1.35763e+07	-470963	-0.0509358	0.160821	0.690525
SERPIND1	P05546	1.8174e+07	1.95115e+07	-1.33747e+06	-0.102446	0.154345	0.700899
IGLV2-8	P01709	4.84796e+06	5.38083e+06	-532876	-0.150453	0.152829	0.703349
BCHE	P06276	1.53566e+06	1.64573e+06	-110076	-0.0998741	0.120501	0.757703
ECM1	Q16610	2.35796e+06	2.53234e+06	-174378	-0.102931	0.104958	0.785311
PRG4	Q92954	1.91705e+06	1.72412e+06	192930	0.153028	0.104096	0.786872
IGHV3-64	A0A075B6Q5	6.50514e+06	2.56822e+06	3.93692e+06	1.34081	0.101082	0.792351
IGHG2	P01859	3.6228e+08	3.40282e+08	2.1998e+07	0.0903745	0.101082	0.792351
APCS	P02743	2.59305e+07	2.46643e+07	1.26619e+06	0.0722249	0.101082	0.792351
C8B	P07358	6.14656e+06	5.92441e+06	222148	0.0531071	0.101082	0.792351
IGHV1-24	A0A0C4DH33	1.50106e+07	1.58712e+07	-860628	-0.080432	0.101082	0.792351
FN1	P02751	3.32974e+07	3.93532e+07	-6.05584e+06	-0.241073	0.101082	0.792351
ORM1	P02763	2.9389e+08	266799254	2.70911e+07	0.139524	0.076077	0.839311
IGHV3-38	A0A0C4DH36	4.41404e+06	4.07226e+06	341784	0.116271	0.076077	0.839311
C7	P10643	8.33937e+06	7.84915e+06	490218	0.0874016	0.076077	0.839311
PLTP	P55058	922738	943345	-20607.3	-0.0318648	0.076077	0.839311
IGHV4-28	A0A0C4DH34	9.78136e+06	1.02748e+07	-493436	-0.0710027	0.076077	0.839311
IGHV3-11	P01762	2.68914e+06	2.88491e+06	-195774	-0.101384	0.076077	0.839311
IGHV2-26	A0A0B4J1V2	3.70029e+06	3.98717e+06	-286877	-0.107726	0.076077	0.839311
IGLC7	A0M8Q6	2.91129e+06	2.74362e+06	167669	0.0855774	0.062675	0.865615
F9	P00740	2.44537e+06	2.39594e+06	49423.8	0.0294573	0.062675	0.865615
IGHG3	P01860	4.88324e+08	461690891	2.66336e+07	0.0809129	0.0600739	0.870815
B2M	P61769	3.59331e+06	2.61314e+06	980167	0.459527	0.0511598	0.888874
HBA1	P69905	2.96713e+08	2.36133e+08	6.05804e+07	0.329471	0.0511598	0.888874
HBB	P68871	3.01499e+08	2.41152e+08	6.03466e+07	0.322208	0.0511598	0.888874
LGALS3BP	Q08380	2.61454e+06	2.24165e+06	372894	0.221998	0.0511598	0.888874
CFHR4	Q92496	1.63039e+06	1.44305e+06	187335	0.176091	0.0511598	0.888874
IGKV1-17	P01599	5.69411e+06	5.168e+06	526117	0.139866	0.0511598	0.888874
IGKV3D-20	A0A0C4DH25	2.30994e+07	2.10576e+07	2.0418e+06	0.133515	0.0511598	0.888874
IGKV1D-8	A0A087WSZ0	4.09929e+06	3.7632e+06	336090	0.123414	0.0511598	0.888874
IGHM	P01871	2.01202e+08	1.88571e+08	1.26316e+07	0.0935415	0.0511598	0.888874
APOE	P02649	2.32962e+07	2.18359e+07	1.46025e+06	0.0933892	0.0511598	0.888874
JCHAIN	P01591	3.13758e+07	2.95085e+07	1.8673e+06	0.0885214	0.0511598	0.888874
IGKV4-1	P06312	7.33806e+07	6.91679e+07	4.21265e+06	0.085295	0.0511598	0.888874
	P0DOX5	6.98162e+07	6.5844e+07	3.97221e+06	0.0845101	0.0511598	0.888874
SERPINA2	P20848	1.74659e+07	1.64963e+07	969642	0.082402	0.0511598	0.888874
IGKV1-5	P01602	1.2648e+07	1.19666e+07	681387	0.0798943	0.0511598	0.888874
ORM2	P19652	1.01058e+08	9.58576e+07	5.20018e+06	0.0762156	0.0511598	0.888874
	P0DOX7	5.61325e+07	5.33307e+07	2.8018e+06	0.07387	0.0511598	0.888874
IGLV2-11	P01706	2.48736e+06	2.36762e+06	119738	0.0711767	0.0511598	0.888874
F5	P12259	1.17697e+06	1.13697e+06	40006.6	0.0498917	0.0511598	0.888874
PON1	P27169	1.1965e+07	1.15907e+07	374284	0.0458508	0.0511598	0.888874
CP	P00450	8.93667e+07	8.67791e+07	2.58766e+06	0.0423906	0.0511598	0.888874
IGHV3-7	P01780	2.04867e+07	1.99033e+07	583416	0.0416811	0.0511598	0.888874
C8A	P07357	7.65536e+06	7.47448e+06	180886	0.0344982	0.0511598	0.888874
C1RL	Q9NZP8	1.56418e+06	1.52737e+06	36808.2	0.0343554	0.0511598	0.888874
C4BPA	P04003	6.23723e+07	6.10294e+07	1.3429e+06	0.031401	0.0511598	0.888874
MASP2	O00187	879649	860720	18928.9	0.0313838	0.0511598	0.888874
IGKC	P01834	1340039355	1311799268	2.82401e+07	0.0307284	0.0511598	0.888874
C3	P01024	2.55536e+08	2.50506e+08	5.0305e+06	0.0286842	0.0511598	0.888874
IGLL1	P15814	3.34823e+06	3.28773e+06	60507.4	0.02631	0.0511598	0.888874
C1R	P00736	8.00798e+06	7.86921e+06	138769	0.0252194	0.0511598	0.888874
C2	P06681	5.75189e+06	5.65681e+06	95086.9	0.0240491	0.0511598	0.888874
FCN3	O75636	4.09214e+06	4.02572e+06	66421	0.023609	0.0511598	0.888874
C8G	P07360	5.25865e+06	5.17442e+06	84230.2	0.0232954	0.0511598	0.888874
SERPINA6	P08185	9.30177e+06	9.16283e+06	138943	0.0217125	0.0511598	0.888874
HABP2	Q14520	4.18076e+06	4.12441e+06	56352.3	0.0195783	0.0511598	0.888874
SERPINF2	P08697	2.5121e+07	2.48027e+07	318326	0.0183982	0.0511598	0.888874
C1S	P09871	1.36824e+07	1.35623e+07	120121	0.0127216	0.0511598	0.888874
F2	P00734	3.29732e+07	3.31804e+07	-207169	-0.00903603	0.0511598	0.888874
PLG	P00747	4.19297e+07	4.25074e+07	-577766	-0.0197438	0.0511598	0.888874
APOB	P04114	4.55205e+07	4.61496e+07	-629099	-0.0198017	0.0511598	0.888874
IGLL5	B9A064	1.38943e+08	1.41027e+08	-2.08403e+06	-0.0214787	0.0511598	0.888874
SERPINC1	P01008	5.90643e+07	6.01176e+07	-1.05333e+06	-0.0255017	0.0511598	0.888874
	P0DOX3	4.17832e+06	4.25366e+06	-75332.3	-0.0257791	0.0511598	0.888874
IGHV3-23	P01764	1.52295e+07	1.55074e+07	-277986	-0.0260963	0.0511598	0.888874
IGHG1	P01857	2346255711	2392814538	-4.65588e+07	-0.0283483	0.0511598	0.888874
IGLC3	P0DOY3	7.05954e+07	7.2241e+07	-1.64562e+06	-0.0332441	0.0511598	0.888874
	P0DOX4	1.64595e+07	1.68612e+07	-401759	-0.0347918	0.0511598	0.888874
PROS1	P07225	5.11845e+06	5.24612e+06	-127666	-0.0355427	0.0511598	0.888874
FBLN1	P23142	3.39324e+06	3.47799e+06	-84750.5	-0.0355905	0.0511598	0.888874
IGLV1-47	P01700	3.00879e+07	3.0927e+07	-839191	-0.0396878	0.0511598	0.888874
PROC	P04070	592274	608813	-16539.6	-0.0397359	0.0511598	0.888874
IGKV3-20	P01619	1.38573e+08	142495018	-3.92209e+06	-0.040266	0.0511598	0.888874
SERPING1	P05155	1.03536e+08	1.06718e+08	-3.18193e+06	-0.0436702	0.0511598	0.888874
CLEC3B	P05452	1.92579e+06	1.9936e+06	-67806.7	-0.0499232	0.0511598	0.888874
IGHV4-4	A0A075B6R2	6.10371e+06	6.34022e+06	-236508	-0.054846	0.0511598	0.888874
CPB2	Q96IY4	3.54654e+06	3.6845e+06	-137965	-0.0550584	0.0511598	0.888874
IGLV3-19	P01714	7.5002e+06	7.88802e+06	-387812	-0.0727327	0.0511598	0.888874
IGFALS	P35858	5.44816e+06	5.88223e+06	-434078	-0.110596	0.0511598	0.888874
FCGBP	Q9Y6R7	3.07286e+06	3.32076e+06	-247904	-0.111933	0.0511598	0.888874
FETUB	Q9UGM5	721821	782499	-60678.1	-0.116448	0.0511598	0.888874
IGLV3-27	P01718	1.39046e+07	1.52157e+07	-1.31113e+06	-0.130002	0.0511598	0.888874
PZP	P20742	9.76572e+06	1.07786e+07	-1.01286e+06	-0.142369	0.0511598	0.888874
LYZ	P61626	1.28737e+06	1.42136e+06	-133998	-0.142853	0.0511598	0.888874
HBD	P02042	1.53463e+07	1.21002e+07	3.24616e+06	0.342866	0.0510327	0.889134
APOA2	P02652	2.53396e+07	2.62823e+07	-942729	-0.0526994	0.046493	0.898477
APOC1	P02654	7.62371e+06	7.54738e+06	76329.7	0.0145173	0.033674	0.925393
IGHV3-49	A0A0A0MS15	1.64454e+07	1.58017e+07	643761	0.0576097	0.0332525	0.926291
	P0DOX2	3.92193e+07	3.88013e+07	417950	0.0154569	0.0332525	0.926291
SERPINA7	P05543	3.57589e+06	3.63116e+06	-55272	-0.0221289	0.0332525	0.926291
IGKV1D-16	P01601	4.86383e+06	5.15259e+06	-288760	-0.083205	0.0332525	0.926291
IGHV3-73	A0A0B4J1V6	2.01247e+06	1.97044e+06	42032.4	0.0304512	0.0328948	0.927054
APOD	P05090	1.94384e+07	1.95539e+07	-115591	-0.00855363	0.0303434	0.932517
CD5L	O43866	1.61086e+07	1.49991e+07	1.10955e+06	0.10296	0.0214047	0.951909
	P0DOX6	6.72997e+06	6.38198e+06	347991	0.0765962	0.0214047	0.951909
IGHV3-35	A0A0C4DH35	8.60693e+06	8.24025e+06	366682	0.0628109	0.0214047	0.951909
IGHV3-74	A0A0B4J1X5	3.19107e+07	3.0979e+07	931739	0.0427515	0.0214047	0.951909
IGHV1-18	A0A0C4DH31	9.65737e+06	9.43125e+06	226119	0.0341812	0.0214047	0.951909
MASP1	P48740	1.04599e+06	1.02944e+06	16550.8	0.0230104	0.0214047	0.951909
IGHV3-15	A0A0B4J1V0	5.15323e+06	5.08014e+06	73087.2	0.0206079	0.0214047	0.951909
IGKV1-27	A0A075B6S5	1.31026e+07	1.29257e+07	176870	0.0196074	0.0214047	0.951909
C5	P01031	1.33125e+07	1.32785e+07	34022.3	0.00369176	0.0214047	0.951909
GC	P02774	8.24705e+07	8.30179e+07	-547445	-0.00954506	0.0214047	0.951909
IGHA1	P01876	6.02518e+08	6.06877e+08	-4.35913e+06	-0.0104001	0.0214047	0.951909
C4A	P0C0L4	1.84645e+07	1.87009e+07	-236391	-0.0183528	0.0214047	0.951909
IGLV7-46	A0A075B6I9	1.66082e+07	1.74284e+07	-820147	-0.0695399	0.0214047	0.951909
IGHA2	P01877	5.16972e+07	5.53404e+07	-3.64321e+06	-0.0982473	0.0214047	0.951909
HPR	P00739	1.44701e+07	1.56058e+07	-1.13565e+06	-0.109002	0.0214047	0.951909
IGHG4	P01861	9.91613e+08	9.66815e+08	2.47988e+07	0.0365385	0.0166674	0.962349
IGKV1-8	A0A0C4DH67	2.78266e+06	2.74954e+06	33114	0.0172712	0.0109081	0.975196
IGLV3-22	A0A075B6J6	3.04244e+07	2.94245e+07	999870	0.0482094	0.010788	0.975466
IGHV3-64D	A0A0J9YX35	3.62852e+06	3.57213e+06	56393.1	0.0225979	0.010788	0.975466
C4BPB	P20851	6.05037e+06	6.02835e+06	22020	0.00526019	0.010788	0.975466
IGKV3D-15	A0A087WSY6	9.48543e+06	8.88692e+06	598515	0.0940304	0.00751297	0.98285
IGKV3-7	A0A075B6H7	9.89869e+06	9.49351e+06	405178	0.0602958	0.00684661	0.984359
PRSS1	P07477	2.82202e+06	2.78561e+06	36406.9	0.0187333	0.00684661	0.984359
C4B	P0C0L5	2.44877e+07	2.43848e+07	102881	0.006074	0.00684661	0.984359
IGHV1-45	A0A0A0MS14	4.71634e+06	4.7568e+06	-40455.5	-0.0123223	0.00684661	0.984359
IGHV3-72	A0A0B4J1Y9	4.08452e+06	3.86789e+06	216625	0.0786179	0.00616274	0.98591
CD14	P08571	2.97337e+06	2.97954e+06	-6167.99	-0.00298964	0.00616274	0.98591
F10	P00742	2.08135e+06	2.05384e+06	27509.6	0.0191955	0.00573126	0.98689
VWF	P04275	2.75959e+06	2.94809e+06	-188501	-0.095327	0.00573126	0.98689
IGKV3-11	P04433	9.54874e+07	9.25314e+07	2.95607e+06	0.0453684	0.000922196	0.997879
